# Chronic lower limb pain is not associated with a loss of inhibitory neurons in the human lumbar spinal dorsal horn

**DOI:** 10.64898/2026.09.15.751829

**Authors:** Olivia C Davis, Jane M Brandon, Keerthana Natarajan, Lucy He, Zaki Khan, Nethra Selvakumaran, Muhammad Babar, Aisha Alfayadh, Stephanie Shiers, Muhammad Saad Yousuf, Erin Vines, Peter Horton, Anna Cervantes, Tariq Khan, Geoffrey Funk, Andrew J Todd, Gregory Dussor, Theodore Price

## Abstract

The spinal dorsal horn is the primary processing site of nociceptive sensory input from the periphery. Excitatory spinal interneurons releasing glutamate can amplify this information before it is sent to the brain, whereas inhibitory neurons releasing GABA and/or glycine can suppress the outflow of nociceptive signals. An imbalance favoring excitation is thought to underlie certain aspects of chronic pain. Although rodent studies have identified spinal mechanisms underlying hyperalgesia and allodynia, little is known about the anatomical changes associated with chronic pain in the human spinal cord, a gap in knowledge we sought to address in this study.

Using immunohistochemistry and *in situ* hybridization on lumbar spinal cord tissue recovered from organ donors, we characterized neuronal size and density across the human dorsal horn and confirmed the presence of the human equivalent of the lateral spinal nucleus in many individuals. Chronic lower limb pain was not associated with changes in neuronal density in the dorsal horn. Likewise, the ratio of excitatory (*SLC17A6+*) to inhibitory (*PAX2+*) neurons remained consistent across laminae for age, sex and chronic pain state, providing no evidence for selective loss of inhibitory neurons with chronic pain in humans. We found no differences in the size or density of the postsynaptic markers Homer1 and gephyrin between groups, suggesting glutamatergic and GABAergic postsynaptic sites remain structurally stable. These findings provide a thorough evaluation of cellular anatomy of the human dorsal horn and form a foundation for future studies investigating neuronal changes that may contribute to chronic pain in humans.

**Summary:** The total number of neurons and the ratio of inhibitory to excitatory interneurons in the human spinal dorsal horn are not affected by chronic lower limb pain.
