## Supplementary Table 1 for "Chronic lower limb pain is not associated with a loss of inhibitory neurons in the human lumbar spinal dorsal horn"

### Sheet: Sheet1
	Antigen	Species	Source	Catalogue number	Directed at human sequence / amino acid	Concentration trialled	PFA Fixation (freshly polymerized / diluted premade electron microscopy grade/ 4%-16%)	Formalin Fixation (10%)	Glutaraldehyde fixation	Alcohol fixation	Free floating	Slide mounted	Issue
	Pax2	Rabbit	Invitrogen	PA5-81235	Yes	1:50 - 1:2000	Yes	Yes	No	Not fixation, but dehydration post fixation	Yes	Yes	Appeared non-specific
		Rabbit	Sigma	#311R-1	Yes	1:50 - 1:2000	Yes	Yes	No	Not fixation, but dehydration post fixation	Yes	Yes	Appeared non-specific
		Mouse	Sigma	#WH005076M1	Yes	1:50 - 1:2000	Yes	Yes	No	Not fixation, but dehydration post fixation	Yes	Yes	Appeared non-specific
		Goat	Biotechne R&D	#AF3364	Yes	1:50 - 1:2000	Yes	Yes	No	Not fixation, but dehydration post fixation	Yes	Yes	No immunolabelling
	LMX1B	Guinea pig	Gift from Tom Jessell Lab (University of Columbia)		Direct at rodent sequence, 97-99% overlap with human	1:50 - 1:2000	Yes	Yes	No	Not fixation, but dehydration post fixation	Yes	Yes	Appeared non-specific
		Goat	Novus Bio	NBP1-36970	Yes	1:50 - 1:2000	Yes	Yes	No	Not fixation, but dehydration post fixation	Yes	Yes	Appeared non-specific
	GABA	Mouse	Sigma	#SAB4200721	Yes	1:10 - 1:1000	Yes	Yes	Yes	Yes	Yes	Yes	No immunolabelling
		Rabbit	Sigma	#A2052	Yes	1:10 - 1:1000	Yes	Yes	Yes	Yes	Yes	Yes	Appeared non-specific
		Mouse	Gift from Bruce Maley Lab (University of Kentucky)		Yes	1:10 - 1:1000	Yes	Yes	Yes	Yes	Yes	Yes	Nice staining but not commercially available
		Rabbit (specified for formalin fixation)	Gift from David Pow Lab (University of Newcastle, Australia)		Yes	1:10 - 1:1000	Yes	Yes	Yes	Yes	Yes	Yes	No immunolabelling
		Rabbit (specified for glutaraldehyde fixation)	Gift from David Pow Lab (University of Newcastle, Australia)		Yes	1:10 - 1:1000	Yes	Yes	Yes	Yes	Yes	Yes	Inconsistent immunostaining, sometimes good
		Guinea pig (specified for formalin fixation)	Gift from David Pow Lab (University of Newcastle, Australia)		Yes	1:10 - 1:1000	Yes	Yes	Yes	Yes	Yes	Yes	No immunolabelling
		Rabbit	Immuno Solutions / Immusol	IG1004	Yes	1:10 - 1:1000	Yes	Yes	Yes	Yes	Yes	Yes	No immunolabelling
	Glycine	Rat (specified for formalin fixation)	Gift from David Pow Lab (University of Newcastle, Australia)		Yes	1:10 - 1:1000	Yes	Yes	Yes	Yes	Yes	Yes	Inconsistent immunostaining, sometimes good
		Rabbit (specified for glutaraldehyde fixation)	Gift from David Pow Lab (University of Newcastle, Australia)		Yes	1:10 - 1:1000	Yes	Yes	Yes	Yes	Yes	Yes	No immunolabelling
		Rabbit	Immuno Solutions / Immusol	IG1003	Yes	1:10 - 1:1000	Yes	Yes	Yes	Yes	Yes	Yes	No immunolabelling
		Rat	Immuno Solutions	IG1002	Yes	1:10 - 1:1000	Yes	Yes	Yes	Yes	Yes	Yes	No immunolabelling, discontinued
