## Supplementary Table 2 for "Chronic lower limb pain is not associated with a loss of inhibitory neurons in the human lumbar spinal dorsal horn"

### Sheet: Sheet1
		Whole spinal cord
		Non-pain	Pain	p value
	Area of Entire Spinal Cord Section (mm^2)	58.0 ± 13.4	56.3 ± 4.9	0.71
		Female	Male	p value
	Area of Entire Spinal Cord Section (mm^2)	51.7 ± 13.6	64.4 ± 10.9	0.14
		<60	>60	p value
	Area of Entire Spinal Cord Section (mm^2)	59.0 ± 16.7	56.6 ± 8.2	0.76
	Statistics performed: unpaired t-tests
	PAIN STATE COMPARISON	Lamina I			Lamina II			Lamina III			Lamina IV			Laminae V/VI			Reticulated lamina V			Entire Spinal Dorsal Horn			Dorsolateral White Matter
	N: Non-Pain = 10, Pain = 8	Non-pain	Pain	Adjusted p value	Non-pain	Pain	Adjusted p value	Non-pain	Pain	Adjusted p value	Non-pain	Pain	Adjusted p value	Non-pain	Pain	Adjusted p value	Non-pain	Pain	Adjusted p value	Non-pain	Pain	p value	Non-pain	Pain	Adjusted p value
	Average Area (mm^2)	0.51 ± 0.06	0.45 ± 0.05	0.21	0.96 ± 0.22	0.74 ± 0.10	0.13	0.39 ± 0.1	0.30 ± 0.08	0.21	0.84 ± 0.09	0.81 ± 0.18	0.93	1.04 ± 0.37	0.87 ± 0.22	0.59	0.27 ± 0.13	0.29 ± 0.08	0.92	4.02 ± 1.02	3.50 ± 0.46	0.17	0.36 ± 0.17	0.26 ± 0.10	0.57
	Proportion of Total Area Measured	0.12 ± 0.03	0.12 ± 0.02	0.91	0.22 ± 0.03	0.20 ± 0.04	0.53	0.09 ± 0.01	0.08 ± 0.01	0.24	0.19 ± 0.03	0.21 ± 0.03	0.5	0.23 ± 0.03	0.23 ± 0.04	0.91	0.06 ± 0.02	0.08 ± 0.02	0.5	-	-	-	0.08 ± 0.02	0.07 ± 0.02	0.81
	Average Area Normalized to Whole Cord Area	0.009 ± 0.003	0.008 ± 0.001	0.43	0.017 ± 0.004	0.013 ± 0.002	0.14	0.007 ± 0.002	0.005 ± 0.001	0.1	0.014 ± 0.002	0.014 ± 0.003	0.95	0.018 ± 0.003	0.015 ± 0.003	0.43	0.005 ± 0.001	0.05 ± 0.002	0.46	0.07 ± 0.007	0.06 ± 0.005	0.02	0.006 ± 0.002	0.005 ± 0.002	0.43
	Average Number of Neurons	92 ± 13	82 ± 18	0.62	456 ± 73	410 ± 81	0.62	87 ± 12	74 ± 22	0.57	109 ± 21	101 ± 25	0.76	152 ± 27	123 ± 28	0.3	32 ± 6	32 ± 11	0.96	924 ± 112	810 ± 156	0.13	16 ± 6	12 ± 4	0.62
	Packing Density (neurons/mm^2)	181.0 ± 35.3	186.9 ± 50.6	0.99	484.9 ± 92.5	543.2 ± 112.7	0.86	232.8 ± 56.3	245.9 ± 52.7	0.99	141.6 ± 49.4	133.4 ± 39.5	0.99	156.3 ± 40.0	139.6 ± 30.2	0.92	136.3 ± 46.7	123.1 ± 57.1	0.99	239.6 ± 51.2	233.9 ± 50.4	0.8222	51.4 ± 13.3	54.0 ± 19.1	0.99
	Packing Density Normalized to Whole Cord Area	10391 ± 2672	10476 ± 2812	0.99	27752 ± 6833	30405 ± 5966	0.86	13105 ± 2808	13708 ± 2339	0.99	7785 ± 2023	7431 ± 1982	0.99	8646 ± 1319	7797 ± 1480	0.92	7393 ± 1353	6949 ± 3375	0.99	13140 ± 2026	13042 ± 2368	0.73	2868 ± 645.4	3047 ± 1191	0.99
	Average Neuron Soma Size (um^2)	193.3 ± 30.8	188.5 ± 22.3	0.95	128.4 ± 17.9	110.9 ± 17.0	0.31	177.3 ± 30.7	160.5 ± 26.3	0.8	253.1 ± 43.7	246.5 ± 27.5	0.95	256.0 ± 46.8	237.8 ± 51.7	0.95	309.9 ± 69.3	289.3 ± 66.1	0.95	219.7 ± 36.7	205.6 ± 30.8	0.39	296.8 ± 69.0	312.6 ± 63.5	0.95
	Average Neuron Soma Size Normalized to Whole Cord Area	3.5e-006 ± 1.1e-006	3.4e-006 ± 3.3e-007	0.97	2.3e-006 ± 6.9e-007	2.0e-006 ± 3.0e-007	0.81	3.2e-006 ± 9.5e-007	2.9e-006 ± 4.9e-007	0.94	4.6e-006 ± 1.3e-006	4.4e-006 ± 6.5e-007	0.97	4.6e-006 ± 1.2e-006	4.2e-006 ± 9.2e-007	0.97	5.60e-006 ± 1.8e-006	5.1e-006 ± 1.0e-006	0.97	4.0e-006 ± 1.1e-006	3.7e-006 ± 5.2e-007	0.99	5.3e-006 ± 1.5e-006	5.6e-006 ± 9.8e-007	0.97
	Neuron Soma Size Range (um^2)	18.6 - 2044.9	17.3 - 2550.6	-	11.0 - 1385.0	16.2 - 1385.0	-	18.8 - 4130.4	22.3 - 2314.8	-	16.1 - 4737.6	28.8 - 3248.7	-	22.5 - 2506.9	18.2 - 3148.1	-	25.0 - 4027.1	28.3 - 2539.1	-	11.0 - 4737.6	17.0 - 3663.8	-	16.1 - 2321.5	25.9 - 2559.5	-
	Statistics performed: multiple t-tests with Holm-Sidak correction for multiple comparisons; whole SDH analyses were unpaired t-tests.
	NON-PAIN SEX COMPARISON	Lamina I			Lamina II			Lamina III			Lamina IV			Laminae V/VI			Reticulated lamina V			Entire Spinal Dorsal Horn			Dorsolateral White Matter
	N: Female = 5, Male = 5	Female	Male	Adjusted p value	Female	Male	Adjusted p value	Female	Male	Adjusted p value	Female	Male	Adjusted p value	Female	Male	Adjusted p value	Female	Male	Adjusted p value	Female	Male	p value	Female	Male	Adjusted p value
	Average Area (mm^2)	0.48 ± 0.08	0.54 ± 0.02	0.5	0.90 ± 0.21	1.03 ± 0.24	0.58	0.35 ± 0.92	0.43 ± 0.10	0.55	0.70 ± 0.23	0.98 ± 0.27	0.5	0.88 ± 0.27	1.21 ± 0.42	0.55	0.23 ± 0.11	0.31 ± 0.15	0.58	3.54 ± 0.85	4.49 ± 1.03	0.15	0.27 ± 0.15	0.45 ± 0.15	0.5
	Proportion of Total Area Measured	0.13 ± 0.03	0.12 ± 0.03	0.94	0.24 ± 0.03	0.21 ± 0.03	0.65	0.09 ± 0.01	0.08 ± 0.01	0.94	0.18 ± 0.03	0.20 ± 0.02	0.94	0.23 ± 0.03	0.24 ± 0.03	0.94	0.06 ± 0.02	0.06 ± 0.02	0.94	-	-	-	0.07 ± 0.02	0.09 ± 0.02	0.55
	Average Area Normalized to Whole Cord Area	0.01 ± 0.003	0.008 ± 0.001	0.9	0.018 ± 0.005	0.016 ± 0.003	0.9	0.007 ± 0.002	0.007 ± 0.001	0.9	0.014 ± 0.002	0.015 ± 0.002	0.84	0.017 ± 0.001	0.018 ± 0.004	0.9	0.004 ± 0.001	0.005 ± 0.001	0.9	0.07 ± 0.009	0.07 ± 0.006	0.98	0.005 ± 0.002	0.007 ± 0.002	0.71
	Average Number of Neurons	92 ± 9	92 ± 18	>0.99	463 ± 47	448 ± 104	>0.99	86 ± 5	89 ± 17	>0.99	102 ± 23	114 ± 22	0.95	144 ± 20	160 ± 35	0.95	31 ± 8	32 ± 6	>0.99	917 ± 81	932 ± 156	0.85	13 ± 6	19 ± 6	0.75
	Packing Density (neurons/mm^2)	195.4 ± 34.4	166.6 ± 33.2	0.73	528.2 ± 99.3	441.5 ± 68.4	0.67	256.5 ± 62.0	209.2 ± 43.4	0.73	157.4 ± 54.5	125.8 ± 43.6	0.73	171.5 ± 37.6	141.2 ± 40.2	0.73	154.8 ± 46.8	117.8 ± 43.2	0.73	267.5 ± 50.7	211.8 ± 37.1	0.09	56.2 ± 13.8	46.5 ± 12.3	0.73
	Packing Density Normalized to Whole Cord Area	9948 ± 2452	10834 ± 3092	0.73	26892 ± 6730	28613 ± 7609	0.67	12914 ± 3244	13296 ± 2669	0.73	7804 ± 2405	7766 ± 1849	0.73	8499 ± 1273	8793 ± 1498	0.73	7535 ± 1311	7251 ± 1533	0.73	13399 ± 2377	13421 ± 1894	0.99	2793 ± 640.8	2942 ± 716	0.73
	Average Neuron Soma Size (um^2)	180.5 ± 26.2	206.2 ± 32.1	0.79	127.2 ± 21.7	129.6 ± 15.8	>0.99	169.4 ± 36.9	185.3 ± 24.4	0.97	253.0 ± 61.2	253.3 ± 23.4	>0.99	244.9 ± 59.9	267.1 ± 32.1	0.97	307.0 ± 80.8	312.7 ± 65.2	>0.99	213.7 ± 46.9	225.7 ± 27.3	0.64	289.6 ± 78.4	304.0 ± 78.4	>0.99
	Average Neuron Soma Size Normalized to Whole Cord Area	3.7e-006 ± 1.3e-006	3.3e-006 ± 9.9e-007	0.87	2.6e-006 ± 8.0e-007	2.1e-006 ± 4.9e-007	0.83	3.5e-006 ± 1.2e-006	2.9e-006 ± 6.5e-007	0.87	5.1e-006 ± 1.4e-006	4.0e-006 ± 1.0e-006	0.83	4.9e-006 ± 1.5e-006	4.2e-006 ± 6.9e-007	0.87	6.1e-006 ± 1.8e-006	5.0e-006 ± 1.7e-006	0.87	4.3e-006 ± 1.3e-006	3.6e-006 ± 9.0e-007	0.36	5.8e-006 ± 1.7e-006	4.9e-006 ± 1.4e-006	0.87
	Neuron Soma Size Range (um^2)	18.6 - 2044.9	19.9 - 1988.4	-	11.0 - 936.9	16.2 - 1385.0	-	23.1 - 4130.4	18.8 - 3162.3	-	16.1 - 4737.6	28.8 - 3248.7	-	22.5 - 2227.5	26.7 - 2506.9	-	32.0 - 2161.7	25.0 - 4027.1	-	11.0 - 4737.6	16.1 - 4027.1	-	44.9 - 2321.5	16.1 - 1193.9	-
	Statistics performed: multiple t-tests with Holm-Sidak correction for multiple comparisons; whole SDH analyses were unpaired t-tests.
	NON-PAIN AGE COMPARISON	Lamina I			Lamina II			Lamina III			Lamina IV			Laminae V/VI			Reticulated lamina V			Entire Spinal Dorsal Horn			Dorsolateral White Matter
	N: <60 = 6, >60 = 4	<60	>60	Adjusted p value	<60	>60	Adjusted p value	<60	>60	Adjusted p value	<60	>60	Adjusted p value	<60	>60	Adjusted p value	<60	>60	Adjusted p value	<60	>60	p value	<60	>60	Adjusted p value
	Average Area (mm^2)	0.50 ± 0.07	0.52 ± 0.06	0.99	0.99 ± 0.25	0.92 ± 0.20	0.99	0.40 ± 0.11	0.38 ± 0.10	0.99	0.91 ± 0.31	0.73 ± 0.19	0.93	1.12 ± 0.45	0.93 ± 0.22	0.98	0.30 ± 0.16	0.23 ± 0.07	0.98	4.22 ± 1.21	3.72 ± 0.70	0.43	0.37 ± 0.20	0.34 ± 0.14	0.98
	Proportion of Total Area Measured	0.12 ± 0.03	0.13 ± 0.02	0.98	0.22 ± 0.04	0.23 ± 0.03	0.99	0.09 ± 0.01	0.09 ± 0.01	0.99	0.19 ± 0.03	0.18 ± 0.02	0.91	0.24 ± 0.03	0.23 ± 0.03	0.99	0.06 ± 0.02	0.06 ± 0.02	0.99	-	-	-	0.08 ± 0.02	0.08 ± 0.03	0.99
	Average Area Normalized to Whole Cord Area	0.009 ± 0.003	0.01 ± 0.001	0.98	0.018 ± 0.005	0.016 ± 0.002	0.97	0.007 ± 0.002	0.007 ± 0.001	0.98	0.015 ± 0.001	0.013 ± 0.002	0.15	0.019 ± 0.003	0.016 ± 0.002	0.74	0.005 ± 0.001	0.004 ± 0.001	0.97	0.07 ± 0.008	0.07 ± 0.003	0.2	0.006 ± 0.002	0.006 ± 0.002	0.98
	Average Number of Neurons	91 ± 8	93 ± 21	>0.99	456 ± 98	455 ± 37	0.99	84 ± 11	92 ± 14	0.93	101 ± 17	120 ± 26	0.69	146 ± 30	160 ± 28	0.96	32 ± 7	31 ± 7	>0.99	907 ± 134	950 ± 100	0.58	17 ± 7	15 ± 7	0.99
	Packing Density (neurons/mm^2)	182.9 ± 32.0	178.2 ± 44.9	0.98	466.8 ± 75.0	512.0 ± 121.0	0.93	218.9 ± 52.1	253.8 ± 63.2	0.9	120.0 ± 36.3	173.9 ± 52.9	0.48	143.7 ± 43.8	175.2 ± 28.3	0.81	132.0 ± 54.8	142.8 ± 38.0	0.98	225.5 ± 51.8	260.9 ± 48.9	0.31	51.0 ± 14.3	51.9 ± 13.9	0.98
	Packing Density Normalized to Whole Cord Area	10582 ± 2666	10104 ± 3064	0.98	27226 ± 8190	28542 ± 5185	0.92	12438 ± 2858	14106 ± 2794	0.9	6584 ± 772.9	9586 ± 2018	0.48	7904 ± 990.9	9759 ± 912.3	0.81	7066 ± 1335	7883 ± 1411	0.98	12662 ± 1984	14531 ± 1722	0.17	2832 ± 508.2	2922 ± 901.5	0.98
	Average Neuron Soma Size (um^2)	189.6 ± 27.6	198.9 ± 38.7	0.96	125.1 ± 19.1	133.3 ± 17.5	0.94	174.5 ± 31.9	181.4 ± 32.9	0.96	239.5 ± 44.3	273.6 ± 39.0	0.82	245.8 ± 52.1	271.4 ± 38.8	0.94	282.4 ± 64.6	351.1 ± 60.6	0.62	209.5 ± 37.1	235.0 ± 35.0	0.31	294.6 ± 69.0	300.3 ± 79.7	0.96
	Average Neuron Soma Size Normalized to Whole Cord Area	3.5e-006 ± 1.3e-006	3.6e-006 ± 1.0e-007	>0.99	2.3e-006 ± 8.6e-007	2.4e-006 ± 4.1e-007	>0.99	3.2e-006 ± 1.2e-006	3.3e-006 ± 6.6e-007	>0.99	4.3e-006 ± 1.5e-006	4.9e-006 ± 8.2e-007	>0.99	4.4e-006 ± 1.5e-006	4.8e-006 ± 5.6e-007	>0.99	5.1e-006 ± 1.9e-006	6.3e-006 ± 1.4e-006	>0.99	3.8e-006 ± 1.3e-006	4.2e-006 ± 8.2e-007	0.6	5.3e-006 ± 1.7e-006	5.4e-006 ± 1.5e-007	>0.99
	Neuron Soma Size Range (um^2)	18.6 - 2004.3	25.8 - 2044.9	-	11.0 - 1385.0	21.0 - 911.4	-	18.8 - 3162.3	20.5 - 4130.4	-	16.1 - 2903.9	31.5 - 4737.6	-	22.5 - 2506.9	26.7 - 2204.9	-	25.0 - 2161.7	41.2 - 4027.1	-	11.0 - 3162.3	20.5 - 4737.6	-	16.1 - 1808.0	44.9 - 2321.5	-
	Statistics performed: multiple t-tests with Holm-Sidak correction for multiple comparisons; whole SDH analyses were unpaired t-tests.
	PAIN SEX COMPARISON	Lamina I			Lamina II			Lamina III			Lamina IV			Laminae V/VI			Reticulated lamina V			Entire Spinal Dorsal Horn			Dorsolateral White Matter
	N: Female = 6, Male = 2	Female	Male	p value	Female	Male	p value	Female	Male	p value	Female	Male	p value	Female	Male	p value	Female	Male	p value	Female	Male	p value	Female	Male	p value
	Average Area (mm^2)	0.45 ± 0.05	0.51, 0.41	-	0.73 ± 0.11	0.84. 0.71	-	0.29 ± 0.07	0.41, 0.25	-	0.83 ± 0.20	0.73, 0.75	-	0.85 ± 0.24	1.10, 0.77	-	0.29 ± 0.10	0.31, 0.27	-	3.48 ± 0.50	3.89, 3.27	-	0.24 ± 0.10	0.31, 0.37	-
	Proportion of Total Area Measured	0.12 ± 0.02	0.12, 0.11	-	0.20 ± 0.05	0.20, 0.19	-	0.08 ± 0.01	0.10, 0.07	-	0.22 ± 0.04	0.17, 0.20	-	0.23 ± 0.04	0.26, 0.21	-	0.08 ± 0.02	0.07, 0.07	-	-	-	-	0.06 ± 0.02	0.07, 0.10	-
	Average Area Normalized to Whole Cord Area	0.008 ± 0.001	0.009, 0.007	-	0.013 ± 0.002	0.015, 0.012	-	0.005 ± 0.001	0.007, 0.004	-	0.014 ± 0.003	0.013, 0.013	-	0.015 ± 0.003	0.019, 0.013	-	0.005 ± 0.001	0.006, 0.005	-	0.06 ± 0.005	0.07, 0.06	-	0.004 ± 0.002	0.005, 0.006	-
	Average Number of Neurons	86 ± 19	82, 58	-	404 ± 100	411, 450	-	75 ± 25	90, 50	-	104 ± 32	93, 89	-	115 ± 31	136, 157	-	33 ± 12	36, 22	-	812 ± 193	870, 736	-	13 ± 6	14, 9	-
	Packing Density (neurons/mm^2)	198.6 ± 53.6	161.8, 141.5	-	553.7 ± 128.6	470.1, 553.0	-	256.9 ± 57.0	224.3, 201.4	-	137.7 ± 44.5	137.0, 104.0	-	140.4 ± 35.4	129.9, 144.7	-	101.7 ± 15.9	114.7, 260.1	-	236.9 ± 59.3	223.6, 226.6	-	60.8 ± 16.2	40.6, 26.0	-
	Packing Density Normalized to Whole Cord Area	10894 ± 3125	10293.0, 8148.9	-	30247 ± 7023	29901.3, 31851.9	-	13966 ± 2575	14266.0, 11601.8	-	7458 ± 2181	8711.1, 5991.3	-	7630 ± 1712	8263.8, 8333.5	-	5553 ± 831.3	7294.0, 1498.1	-	12844 ± 2744	14220.9, 13049.5	-	3383 ± 1151	2585.2, 1495.7	-
	Average Neuron Soma Size (um^2)	194.6 ± 22.3	162.6, 178.1	-	113.9 ± 18.2	93.5, 110.4	-	162.2 ± 26.4	129.8, 180.9	-	253.1 ± 289	220.7, 233.3	-	254.5 ± 48.5	176.6, 198.3	-	308.7 ± 65.6	230.1, 231.7	-	214.5 ± 30.1	168.9, 188.8	-	315.1 ± 72.5	274.6, 335.3	-
	Average Neuron Soma Size Normalized to Whole Cord Area	3.5e-006 ± 2.9-007	2.9e-006, 3.1e-006	-	2.1e-006 ± 3.3e-007	1.7e-006, 1.9e-006	-	2.9e-006 ± 5.0e-007	2.3e-006, 3.1e-006	-	4.6e-006 ± 6.9e-007	3.9e-006, 4.0e-006	-	4.6e-006 ± 8.2e-007	3.1e-006, 3.4e-006	-	5.5e-006 ± 8.9e-007	4.1e-006, 4.0e-006	-	3.9e-006 ± 4.8e-007	3.0e-006, 3.3e-006	-	5.6e-006 ± 1.1e-006	4.9e-006, 5.8e-006	-
	Neuron Soma Size Range (um^2)	17.3 - 2550.6	33.6 - 2232	-	17.0 - 2140.1	25.1 - 1015.7	-	22.3 - 2314.8	31.7 - 1522.7	-	24.7 - 3663.8	36.0 - 2193.3	-	18.2 - 3148.1	28.1 - 1721.8	-	28.3 - 2539.1	40.0 - 1165.3	-	25.9 - 2559.5	50.0 - 1198.9	-	44.9 - 2321.5	16.1 - 1193.9	-
	Statistics performed: multiple t-tests with Holm-Sidak correction for multiple comparisons; whole SDH analyses were unpaired t-tests.
	Data shown as mean ± SD, except where n =2, where averages for each donor are shown.
