## Supplementary Table 3 for "Chronic lower limb pain is not associated with a loss of inhibitory neurons in the human lumbar spinal dorsal horn"

### Sheet: Sheet1
	PAIN STATE COMPARISON	Proportion of Neurons That Are PAX2+/SLC17A6- (%)			Proportion of Neurons That Are PAX2-/SLC17A6+ (%)			Proportion of Neurons That Are PAX2+/SLC17A6+ (%)			Proportion of Neurons That Are PAX2-/SLC17A6- (%)
	N: Non-Pain = 10, Pain = 8	Non-Pain	Pain	Adjusted P value	Non-Pain	Pain	Adjusted P value	Non-Pain	Pain	Adjusted P value	Non-Pain	Pain	Adjusted P value
	Lamina I	37.8 ± 6.7	37.8 ± 2.1	>0.99	57.2 ± 6.8	54.8 ± 6.7	0.82595	1.0 ± 0.8	1.7 ± 1.0	0.394609	4.0 ± 3.1	5.7 ± 5.9	0.82595
	Lamina II	30.7 ± 2.8	32.3 ± 3.7	0.67308	64.0 ± 3.5	61.9 ± 5.5	0.67308	2.7 ± 0.9	2.6 ± 1.2	0.842206	2.6 ± 1.9	3.3 ± 3.0	0.296494
	Laminae IV/V	46.3 ± 5.5	44.5 ± 5.4	0.746737	50.8 ± 6.1	50.0 ± 6.9	0.797432	1.2 ± 1.1	2.2 ± 1.2	0.296494	1.8 ± 2.1	3.3 ± 1.8	0.338736
	NON-PAIN SEX COMPARISON	Proportion of Neurons That Are PAX2+/SLC17A6- (%)			Proportion of Neurons That Are PAX2-/SLC17A6+ (%)			Proportion of Neurons That Are PAX2+/SLC17A6+ (%)			Proportion of Neurons That Are PAX2-/SLC17A6- (%)
	N: Female = 5, Male = 5	Female	Male	Adjusted P value	Female	Male	Adjusted P value	Female	Male	Adjusted P value	Female	Male	Adjusted P value
	Lamina I	40.4 ± 6.0	35.2 ± 6.0	0.502838	53.5 ± 5.7	61.0 ± 5.7	0.255372	0.8 ± 0.9	1.3 ± 0.9	0.502838	5.4 ± 3.7	2.6 ± 3.7	0.502838
	Lamina II	31.0 ± 2.3	30.3 ± 2.3	0.983802	63.9 ± 2.7	64.1 ± 2.7	0.983802	2.8 ± 0.9	2.7 ± 0.9	0.983802	2.3 ± 2.6	3.0 ± 2.6	0.983802
	Laminae IV/V	49.7 ± 5.9	42.9 ± 5.9	0.360861	47.44 ± 6.5	54.11 ± 6.5	0.371359	1.3 ± 0.9	1.1 ± 1.9	0.96262	1.6 ± 2.5	2.0 ± 2.5	0.96262
	NON-PAIN AGE COMPARISON	Proportion of Neurons That Are PAX2+/SLC17A6- (%)			Proportion of Neurons That Are PAX2-/SLC17A6+ (%)			Proportion of Neurons That Are PAX2+/SLC17A6+ (%)			Proportion of Neurons That Are PAX2-/SLC17A6- (%)
	N: <60 = 6, >60 = 4	<60	>60	Adjusted P value	<60	>60	Adjusted P value	<60	>60	Adjusted P value	<60	>60	Adjusted P value
	Lamina I	37.0 ± 6.8	39.0 ± 7.3	0.750154	58.9 ± 6.7	54.7 ± 7.1	0.750154	1.2 ± 0.8	0.7 ± 0.9	0.750154	2.9 ± 3.2	5.6 ± 2.5	0.579893
	Lamina II	31.7 ± 2.8	29.1 ± 2.1	0.343629	63.3 ± 2.7	65.0 ± 4.6	0.477492	3.2 ± 0.6	2.1 ± 1.0	0.215903	1.9 ± 1.5	3.8 ± 2.1	0.343629
	Laminae IV/V	45.0 ± 4.8	48.3 ± 6.7	0.636692	52.9 ± 5.2	47.6 ± 6.6	0.574174	1.0 ± 1.4	1.4 ± 0.7	0.636692	1.2 ± 1.5	2.7 ± 2.7	0.636692
	PAIN SEX COMPARISON	Proportion of Neurons That Are PAX2+/SLC17A6- (%)			Proportion of Neurons That Are PAX2-/SLC17A6+ (%)			Proportion of Neurons That Are PAX2+/SLC17A6+ (%)			Proportion of Neurons That Are PAX2-/SLC17A6- (%)
	N: Female = 6, Male = 2	Female	Male	Adjusted P value	Female	Male	Adjusted P value	Female	Male	Adjusted P value	Female	Male	Adjusted P value
	Lamina I	38.1 ± 2.3	35.6, 38.7	-	55.2 ± 5.8	62.2, 45.2	-	1.7 ± 0.6	0.0, 3.2	-	5.1 ± 6.0	2.2, 12.9	-
	Lamina II	33.0 ± 3.6	26.8, 33.3	-	61.3 ± 5.7	68.2, 59.2	-	2.6 ± 1.3	3.6, 1.7	-	3.1 ± 3.3	1.4, 5.8	-
	Laminae IV/V	42.7 ± 4.9	51.7, 48.4	-	52.5 ± 5.9	42.7, 41.9	-	1.9 ± 1.2	3.4, 3.2	-	2.9 ± 1.5	2.3, 6.5	-
	PAIN TYPE COMPARISON	Proportion of Neurons That Are PAX2+/SLC17A6- (%)			Proportion of Neurons That Are PAX2-/SLC17A6+ (%)			Proportion of Neurons That Are PAX2+/SLC17A6+ (%)			Proportion of Neurons That Are PAX2-/SLC17A6- (%)
	N: Neuropathy = 4, Arthritis = 3	Neuropathy	Arthritis	Adjusted P value	Neuropathy	Arthritis	Adjusted P value	Neuropathy	Arthritis	Adjusted P value	Neuropathy	Arthritis	Adjusted P value
	Lamina I	37.4 ± 2.0	37.5 ± 2.5	0.99	56.3 ± 8.0	53.1 ± 7.2	0.96	1.9 ± 1.4	1.8± 0.6	0.99	4.4 ± 5.8	7.7 ± 7.9	0.96
	Lamina II	33.4 ± 2.7	33.0 ± 4.5	0.83	64.6 ± 4.3	60.4 ± 6.3	0.83	2.7 ± 0.8	2.5 ± 2.1	0.87	2.0 ± 2.7	4.2 ± 3.6	0.83
	Laminae IV/V	47.2 ± 3.7	39.3 ± 3.8	0.15	47.3 ± 6.0	55.8 ± 4.9	0.28	2.3 ± 1.6	1.7 ± 0.5	0.81	3.2 ± 2.8	3.2 ± 0.6	>0.99
	Statistics performed: multiple unpaired t-test with Holm-Sidak correction for multiple comparisons.
	Data shown as mean ± SD, except where n =2, where averages for each donor are shown.
