## Supplementary Table 4 for "Chronic lower limb pain is not associated with a loss of inhibitory neurons in the human lumbar spinal dorsal horn"

### Sheet: Sheet1
		Homer1-IR puncta diameter (um)			Gephyrin-IR puncta diameter (um)
		Non-Pain	Pain	Adjusted p value	Non-Pain	Pain	Adjusted p value
	Lamina I	0.54 ± 0.02	0.52 ± 0.02	0.2	0.56 ± 0.04	0.55 ± 0.02	0.48
	Lamina II	0.56 ± 0.03	0.57 ± 0.04	0.2	0.57 ± 0.02	0.56 ± 0.03	0.48
	Laminae IV/V	0.54 ± 0.04	0.56 ± 0.04	0.52	0.6 ± 0.03	0.6 ± 0.02	0.48
		Non-Pain			Non-Pain
		Lamina I vs. Lamina II		0.1109	Lamina I vs. Lamina II		0.7288
		Lamina I vs. Laminae IV/V		0.7739	Lamina I vs. Laminae IV/V		0.0012
		Lamina II vs. Laminae IV/V		0.3655	Lamina II vs. Laminae IV/V		0.0104
		Pain			Pain
		Lamina I vs. Lamina II		0.1691	Lamina I vs. Lamina II		0.7761
		Lamina I vs. Laminae IV/V		0.4453	Lamina I vs. Laminae IV/V		0.0038
		Lamina II vs. Laminae IV/V		0.8144	Lamina II vs. Laminae IV/V		0.0241
		Main effect of Pain state		0.87	Main effect of Pain state		0.2203
		Main effect of Laminar distribution		0.03	Main effect of Laminar distribution		<0.0001
		Statistics performed: 2way ANOVA with Tukey's multiple comparisons comparisons.
		Data shown as mean ± SD
		Non-Pain	Pain	P value
	GAPDH (x10^6)	62.0 ± 28.4	59.5 ± 11.1	0.8
	Normalized Homer1	0.16 ± 0.19	0.13 ± 0.1	0.83
	Normalized Gephyrin	0.37 ± 0.26	0.29 ± 0.09	0.76
	Normalized GABA-A alpha 2	0.15 ± 0.08	0.17 ± 0.09	0.71
	Normalized KCC2 (to TLP)	0.68 ± 0.14	0.54 ± 0.2	0.14
		Statistics performed: unpaired t-tests
		Data shown as mean ± SD
